# TAF1-dependent transcriptional dysregulation underlies multiple sclerosis

**DOI:** 10.1101/2024.08.23.609325

**Authors:** Claudia Rodríguez-López, Ivó H. Hernández, José Terrón-Bautista, Eneritz Agirre, Julia Pose-Utrilla, David Lozano-Muñoz, Irene Ruiz-Blas, Alejandra M. Arroyo, Inés García-Ortiz, Miriam Lucas-Santamaría, María González-Bermejo, María C. Ortega, Isabel Machín-Díaz, Juan C. Chara, Tjado H.J. Morrema, Chao Zheng, Zara Martínez, Fernando Pérez-Cerdá, Miriam Martínez-Jiménez, Beatriz Sancho-González, Alberto Pérez-Samartín, Mukund Kabbe, Marcos Casado-Barbero, María Santos-Galindo, Aldo Borroto, Balbino Alarcón, Alberto Paradela, Fernando de Castro, Nina L. Fransen, Jeroen J.M. Hoozemans, Claudio Toma, Carlos Matute, Diego Clemente, Felipe Cortés-Ledesma, Gonçalo Castelo-Branco, José J. Lucas

## Abstract

A major conceptual and clinical challenge in multiple sclerosis (MS) is understanding the mechanisms that drive the central nervous system (CNS)-resident neuroinflammation and neurodegeneration underneath disease progression. Genome-wide association studies (GWAS) have implicated RNA polymerase II (RNAPII) promoter-proximal pausing in oligodendrocyte pathology, but the causal mechanisms remain unclear. Here we find that the C-terminal region of TAF1, a core component of the general transcription factor TFIID, is underdetected in progressive MS brains, which can be explained by endoproteolysis due to extralysosomal cathepsin B (CTSB). Mice lacking the C-terminal TAF1 domain (Taf1d38) exhibit MS-like brain transcriptomic signature, alongside CNS-resident inflammation, progressive demyelination, and motor disability. Mechanistically, C-terminal TAF1 interacts with MS-linked factors that cooperate to regulate RNAPII pausing, particularly affecting oligodendroglial myelination genes. These findings uncover a previously unrecognized transcriptional mechanism underlying MS progression and establish a tractable *in vivo* model for therapeutic development.
