## Supplementary material for "TAF1-dependent transcriptional dysregulation underlies multiple sclerosis": Table S1

### Sheet: Postmortem_samples
Sample ID	Sex	Age	Diagnosis	Postmortem time (hours)	Disease evolution (years)	Biobank	Used for western blot	Used for qRT-PCR and dd-PCR	RIN	Used for RNAseq	Used for snap-frozen immunohistochemistry/immunofluorescence	Used for paraffin-embedded immunohistochemistry/immunofluorescence
C064	F	63	control	21	-	UK Multiple Sclerosis Tissue Bank	Yes	Yes	8.1	Yes
C073	M	71	control	29	-	UK Multiple Sclerosis Tissue Bank	Yes	Yes	5.9
C025	M	35	control	22	-	UK Multiple Sclerosis Tissue Bank	Yes	Yes	5.7
PDC005	M	81	control	9	-	UK Multiple Sclerosis Tissue Bank	Yes	Yes	7.1
PDC022	M	75	control	12	-	UK Multiple Sclerosis Tissue Bank	Yes	Yes	6.1
C072	M	77	control	26	-	UK Multiple Sclerosis Tissue Bank	Yes	Yes	6.6
C028	F	60	control	13	-	UK Multiple Sclerosis Tissue Bank	Yes	Yes	8.5	Yes
C030	M	75	control	17	-	UK Multiple Sclerosis Tissue Bank	Yes	Yes	8.9	Yes
C048	M	68	control	10	-	UK Multiple Sclerosis Tissue Bank	Yes	Yes	5.7
PDC040	F	61	control	15	-	UK Multiple Sclerosis Tissue Bank	Yes	Yes	6.4	Yes
C022	F	69	control	33	-	UK Multiple Sclerosis Tissue Bank					Yes
PDC023	F	78	control	23	-	UK Multiple Sclerosis Tissue Bank					Yes
PDC028	F	84	control	11	-	UK Multiple Sclerosis Tissue Bank					Yes
MS057	F	77	PPMS	9	24	UK Multiple Sclerosis Tissue Bank	Yes	Yes	8.3	Yes	Yes
MS083	M	54	PPMS	13	16	UK Multiple Sclerosis Tissue Bank	Yes	Yes	9	Yes
MS094	F	42	PPMS	11	6	UK Multiple Sclerosis Tissue Bank	Yes	Yes	6.3		Yes
MS102	M	73	PPMS	20	52	UK Multiple Sclerosis Tissue Bank	Yes	Yes	6.7
MS168	F	88	PPMS	22	30	UK Multiple Sclerosis Tissue Bank	Yes	Yes	6.4
MS248	F	58	PPMS	17	16	UK Multiple Sclerosis Tissue Bank	Yes	Yes	9	Yes
MS273	M	61	PPMS	24	31	UK Multiple Sclerosis Tissue Bank	Yes	Yes	6
MS313	M	66	PPMS	16	29	UK Multiple Sclerosis Tissue Bank	Yes	Yes	5.4
MS363	M	42	PPMS	20	27	UK Multiple Sclerosis Tissue Bank	Yes		4.1		Yes
MS383	M	42	PPMS	17	17	UK Multiple Sclerosis Tissue Bank			4.8		Yes
MS398	F	57	PPMS	28	28	UK Multiple Sclerosis Tissue Bank	Yes
MS473	F	39	PPMS	9	13	UK Multiple Sclerosis Tissue Bank					Yes
MS500	M	50	PPMS	32	8	UK Multiple Sclerosis Tissue Bank					Yes
MS114	F	52	SPMS	12	15	UK Multiple Sclerosis Tissue Bank					Yes
MS154	F	34	SPMS	12	12	UK Multiple Sclerosis Tissue Bank					Yes
MS319	F	63	SPMS	22	11	UK Multiple Sclerosis Tissue Bank	Yes	Yes	6.8
MS340	F	53	SPMS	17	19	UK Multiple Sclerosis Tissue Bank	Yes	Yes	5.6
MS347	M	49	SPMS	13	28	UK Multiple Sclerosis Tissue Bank	Yes	Yes	6.3
MS356	F	45	SPMS	10	16	UK Multiple Sclerosis Tissue Bank	Yes	Yes	5.6
MS371	M	40	SPMS	27	14	UK Multiple Sclerosis Tissue Bank					Yes
MS374	F	71	SPMS	20	38	UK Multiple Sclerosis Tissue Bank	Yes	Yes	6.2
MS381	F	80	SPMS	7	36	UK Multiple Sclerosis Tissue Bank	Yes	Yes	5.9
MS401	F	82	SPMS	20	43	UK Multiple Sclerosis Tissue Bank	Yes	Yes	5.6
MS404	F	55	SPMS	17	34	UK Multiple Sclerosis Tissue Bank	Yes		4.7		Yes
MS408	M	39	SPMS	21	10	UK Multiple Sclerosis Tissue Bank					Yes
MS470	F	64	SPMS	NA	35	UK Multiple Sclerosis Tissue Bank					Yes
MS387	F	42	SPMS	13	11	UK Multiple Sclerosis Tissue Bank	Yes	Yes	6.1
MS326	M	62	SPMS	24	32	UK Multiple Sclerosis Tissue Bank	Yes		4.8
2011-120	M	73	SPMS	9	43	Neetherlands Brain Bank	Yes
2012-027	F	54	PPMS	9	31	Neetherlands Brain Bank	Yes
2014-056	M	70	PPMS	7	20	Neetherlands Brain Bank	Yes
2016-050	F	52	PPMS	9	31	Neetherlands Brain Bank	Yes
2017-031	F	59	SPMS	9	28	Neetherlands Brain Bank	Yes
2017-075	M	75	PPMS	9	35	Neetherlands Brain Bank	Yes
2017-089	M	78	SPMS	9	40	Neetherlands Brain Bank	Yes
2017-100	M	66	SPMS	8	27	Neetherlands Brain Bank	Yes
2017-139	M	75	PPMS	9	42	Neetherlands Brain Bank	Yes
2018-062	F	67	SPMS	6	23	Neetherlands Brain Bank	Yes
2018-107	F	83	PPMS	8	34	Neetherlands Brain Bank	Yes
2019-031	F	53	PPMS	6	17	Neetherlands Brain Bank	Yes
2019-069	F	67	SPMS	7	39	Neetherlands Brain Bank	Yes
2017-124	F	55	control	7	-	Neetherlands Brain Bank	Yes
2017-005	F	60	control	7	-	Neetherlands Brain Bank	Yes
1996-021	F	68	control	7	-	Neetherlands Brain Bank	Yes
1996-013	F	68	control	7	-	Neetherlands Brain Bank	Yes
1997-005	F	69	control	7	-	Neetherlands Brain Bank	Yes
2019-129	M	71	control	5	-	Neetherlands Brain Bank	Yes
2017-016	M	72	control	7	-	Neetherlands Brain Bank	Yes
1996-052	M	73	control	9	-	Neetherlands Brain Bank	Yes
2015-027	F	76	control	7	-	Neetherlands Brain Bank	Yes
2021-051	M	77	control	7	-	Neetherlands Brain Bank	Yes
2002-101	M	64	control	8	-	Neetherlands Brain Bank						Yes
2008-052	F	62	control	8	-	Neetherlands Brain Bank						Yes
2011-044	M	51	control	8	-	Neetherlands Brain Bank						Yes
2014-015	M	70	control	6	-	Neetherlands Brain Bank						Yes
2014-043	F	60	control	8	-	Neetherlands Brain Bank						Yes
2019-050	M	77	control	9	-	Neetherlands Brain Bank						Yes
2006-054	M	66	NA	8	NA	Neetherlands Brain Bank						Yes
2007-010	M	47	SPMS	7	7	Neetherlands Brain Bank						Yes
2010-117	F	60	SPMS	11	7	Neetherlands Brain Bank						Yes
2011-008	M	54	PPMS	8	12	Neetherlands Brain Bank						Yes
2011-035	F	50	SPMS	8	17	Neetherlands Brain Bank						Yes
1999-121	M	51	SPMS	8	29	Neetherlands Brain Bank						Yes
2018-046	F	51	PPMS	9	17	Neetherlands Brain Bank						Yes
2018-084	F	50	SPMS	10	13	Neetherlands Brain Bank						Yes
2018-127	F	81	SPMS	10	50	Neetherlands Brain Bank						Yes
2019-011	M	63	SPMS	10	30	Neetherlands Brain Bank						Yes
