## Supplementary material for "TAF1-dependent transcriptional dysregulation underlies multiple sclerosis": Table S10

### Sheet: Hoja1
Total Taf1	TAF1_ex25_Fw	GGAAACAGCTAATTGAGAGTGCGG
	TAF1_ex28_Rv	GAGGCGTTTACGCACGTTTTC
Complete exon 38	TAF1_ex37_Fw1	GGAGGCTTCCCATGGTTTGG
	TAF1_UTRc_Rv	GGAGAACAGGGAAGGCTGAC
Intron 37 retention	TAF1_ex36_Fw1	ACAACAGCCTCAAGCCAGTG
	TAF1_in37_Rv	GGGCCCCTCAACATCATAGC
Cryptic intron in exon 38	TAF1_ex37_Fw2	GAATAAGACCCAAACAACCCCG
	TAF1_UTRic_Rv	TGGCCGGAAATTTCCGAT
Distal exon 1	TAF1_ex36_Fw2	AGAAGATGATGAGGAAGATGCTGG
	TAF1_d_ex1_Rv	ACAGAGGGAGACTCCATCTGATG
